# Homeobox transcription factor MNX1 is crucial for restraining the expression of pan-neuronal genes in motor neurons

**DOI:** 10.1101/2021.08.07.455331

**Authors:** Ming-an Sun, Sherry Ralls, Warren Wu, Justin Demmerle, Jiayao Jiang, Carson Miller, Gernot Wolf, Todd S. Macfarlan

## Abstract

Motor neurons (MNs) control muscle movement and are essential for breathing, walking and fine motor skills. Motor Neuron and Pancreas Homeobox 1 (MNX1) has long been recognized as a key marker of the MN lineage. Deficiency of the *Mnx1* gene in mice results in early postnatal lethality – likely by causing abnormal MN development and respiratory malfunction. However, the genome-wide targets and exact regulatory function of *Mnx1* in MNs remains unresolved. Using an *in vitro* model for efficient MN induction from mouse embryonic stem cells, we identified about six thousand MNX1-bound loci, of which half are conserved enhancers co-bound by the core MN-inducing factors ISL1 and LHX3, while the other half are promoters for housekeeping-like genes. Despite its widespread binding, disruption of *Mnx1* affects the activity of only a few dozen MNX1-bound loci, and causes mis-regulation of about one hundred genes, the majority of which are up-regulated pan-neuronal genes with relatively higher expression in the brain compared to MNs. Integration of genome-wide binding, transcriptomic and epigenomic data in the wild-type and *Mnx1*-disrupted MNs predicts that *Pbx3* and *Pou6f2* are two putative direct targets of MNX1, and both are homeobox transcription factors highly expressed in the central nervous system. Our results suggest that MNX1 is crucial for restraining the expression of many pan-neuronal genes in MNs, likely in an indirect fashion. Further, the rarity of direct targets in contrast to the widespread binding of MNX1 reflects a distinctive mode of transcriptional regulation by homeobox transcriptional factors.
