## Supplementary material for "Homeobox transcription factor MNX1 is crucial for restraining the expression of pan-neuronal genes in motor neurons": Table S1

### Sheet: Table S1
Table S1 Sources of OMICs data used in this study
Sample	Data type	Factor	Genotype	Cell/Tissue type	Accession (GEO/ENCODE)	Reference
ChIP-Seq:Mnx1_WT	ChIP-Seq	Mnx1	WT	iMN	GSE143161	This study
ChIP-Seq:H3K27ac_WT	ChIP-Seq	H3K27ac	WT	iMN	GSE143161	This study
ChIP-Seq:H3K27ac_HD	ChIP-Seq	H3K27ac	HD	iMN	GSE143161	This study
ChIP-Seq:H3K27me3_WT	ChIP-Seq	H3K27me3	WT	iMN	GSE143161	This study
ChIP-Seq:H3K27me3_HD	ChIP-Seq	H3K27me3	HD	iMN	GSE143161	This study
ChIP-Seq:H3K4me1_WT	ChIP-Seq	H3K4me1	WT	iMN	GSE143161	This study
ChIP-Seq:H3K4me1_HD	ChIP-Seq	H3K4me1	HD	iMN	GSE143161	This study
ChIP-Seq:H3K4me3_WT	ChIP-Seq	H3K4me3	WT	iMN	GSE143161	This study
ChIP-Seq:H3K4me3_HD	ChIP-Seq	H3K4me3	HD	iMN	GSE143161	This study
ChIP-Seq:H3K9me3_WT	ChIP-Seq	H3K9me3	WT	iMN	GSE143161	This study
ChIP-Seq:H3K9me3_HD	ChIP-Seq	H3K9me3	HD	iMN	GSE143161	This study
ChIP-Seq:Input_WT	ChIP-Seq	-	WT	iMN	GSE143161	This study
ChIP-Seq:Input_HD	ChIP-Seq	-	HD	iMN	GSE143161	This study
RNA-Seq_ES_WT	RNA-Seq	-	WT	ESC	GSE143161	This study
RNA-Seq_MN_WT	RNA-Seq	-	WT	iMN	GSE143161	This study
RNA-Seq_MN_HD	RNA-Seq	-	HD	iMN	GSE143161	This study
RNA-Seq_MN_EH	RNA-Seq	-	EH	iMN	GSE143161	This study
ChIP-Seq:MNX1_BetaCell	ChIP-Seq	Mnx1	WT	Insulinoma β-cell	GSE61432	Desai2015
ChIP-Seq:Lhx3_WT	ChIP-Seq	Lhx3	WT	iMN 48hr	GSE80483	Velasco2017
ChIP-Seq:Isl1_WT	ChIP-Seq	Isl1	WT	iMN 48hr	GSE80483	Velasco2017
RNA-Seq_MN_0hr	RNA-Seq	-	WT	iMN 0hr	GSE80483	Velasco2017
RNA-Seq_MN_12hr	RNA-Seq	-	WT	iMN 12hr	GSE80483	Velasco2017
RNA-Seq_MN_24hr	RNA-Seq	-	WT	iMN 24hr	GSE80483	Velasco2017
RNA-Seq_MN_36hr	RNA-Seq	-	WT	iMN 36hr	GSE80483	Velasco2017
RNA-Seq_MN_48hr	RNA-Seq	-	WT	iMN 48hr	GSE80483	Velasco2017
RNA-Seq_Brain	RNA-Seq	-	WT	Brain	ENCSR000BZJ	ENCODE Project
RNA-Seq_Cerebellum	RNA-Seq	-	WT	Cerebellum	ENCSR000BZM	ENCODE Project
RNA-Seq_CorticalPlate	RNA-Seq	-	WT	CorticalPlate	ENCSR000BZR	ENCODE Project
RNA-Seq_Forebrain	RNA-Seq	-	WT	Forebrain	ENCSR304RDL	ENCODE Project
RNA-Seq_FrontalCortex	RNA-Seq	-	WT	FrontalCortex	ENCSR000BZS	ENCODE Project
RNA-Seq_Hindbrain	RNA-Seq	-	WT	Hindbrain	ENCSR943LKA	ENCODE Project
RNA-Seq_Midbrain	RNA-Seq	-	WT	Midbrain	ENCSR764OPZ	ENCODE Project
RNA-Seq_Pancreas	RNA-Seq	-	WT	Pancreas	ENCSR248XKS	ENCODE Project
RNA-Seq_Heart	RNA-Seq	-	WT	Heart	ENCSR049UJU	ENCODE Project
RNA-Seq_Kidney	RNA-Seq	-	WT	Kidney	ENCSR537GNQ	ENCODE Project
RNA-Seq_Liver	RNA-Seq	-	WT	Liver	ENCSR826HIQ	ENCODE Project
RNA-Seq_Lung	RNA-Seq	-	WT	Lung	ENCSR992WBR	ENCODE Project
RNA-Seq_SkeletalMuscle	RNA-Seq	-	WT	SkeletalMuscle	ENCSR946HWC	ENCODE Project
RNA-Seq_Spleen	RNA-Seq	-	WT	Spleen	ENCSR000BYU	ENCODE Project
RNA-Seq_Stomach	RNA-Seq	-	WT	Stomach	ENCSR466KZY	ENCODE Project
RNA-Seq_Ovary	RNA-Seq	-	WT	Ovary	ENCSR000BZC	ENCODE Project
RNA-Seq_Placenta	RNA-Seq	-	WT	Placenta	ENCSR000BZP	ENCODE Project
RNA-Seq_Testis	RNA-Seq	-	WT	Testis	ENCSR000BYW	ENCODE Project
References
Velasco, S., et al. (2017). "A Multi-step Transcriptional and Chromatin State Cascade Underlies Motor Neuron Programming from Embryonic Stem Cells." Cell Stem Cell 20(2): 205-217 e208.
Desai, S. S., et al. (2015). "Pro-oncogenic Roles of HLXB9 Protein in Insulinoma Cells through Interaction with Nono Protein and Down-regulation of the c-Met Inhibitor Cblb (Casitas B-lineage Lymphoma b)." J Biol Chem 290(42): 25595-25608.
ENCODE Project: https://www.encodeproject.org
