## Supplementary material for "Homeobox transcription factor MNX1 is crucial for restraining the expression of pan-neuronal genes in motor neurons": Table S2

### Sheet: Table S2
Table S2 Motifs enriched for different groups of Mnx1 binding loci
This table shows the motifs enriched for Mnx1 binding loci within promoters (A), introns (B) and intergenic regions (C), respectively. Motif enrichment analysisis performed using MEME-ChIP with the +/- 200 bp sequences flanking peak summits as input.

### Sheet: A.Promoter
Motif	E-value	Known or similar motifs
	7.2e-268	SP1/SP3
	1.1e-154	PRDM6
	2.6e-74	NFYB/NFYC
	6.7e-40	THA11/ZN143
	2.1e-12	NRF1
	3200000000000	ATF3/MITF
	5.3e-06	ELK3/EHF
	0.00014	XBP1
	0.014	YY1/TYY1
A. Motifs enriched within Mnx1 binding loci in promoter regions.

### Sheet: B.Intron
Motif	E-value	Known or similar motifs
	1.8e-177	PRDM6/FOXP1/ANDR
	1e-68	SP1/SP3
	1.7e-57	BSX/NKX6-1/NKX6-2
	1.3e-29	Unknown
	7.8e-08	GFI1
	1.8e-06	RARA/RARG
	0.0021	Myb
	0.048	Unknown
B. Motifs enriched within Mnx1 binding loci in intronic regions.

### Sheet: C.Intergenic
Motif	E-value	Known or similar motifs
	9.5e-65	PRDM6/NFAC1/ANDR
	9.7e-53	SP1/SP2/PATZ1
	4e-48	NKX6-2
	3.1e-12	Unknown
	0.00079	ONECUT1/ONECUT3
	0.014	ESR1/THRB
	0.035	Unknown
C. Motifs enriched within Mnx1 binding loci in intergenic regions.
