## Supplementary material for "Homeobox transcription factor MNX1 is crucial for restraining the expression of pan-neuronal genes in motor neurons": Table S4

### Sheet: Table S4
Table S4 gRNA and ssODN used for CRISPR experiments
Name	Experiment	Sequence
MNX1_HD_gRNA1_Fwd	HD-deletion	CACCGCAAGAGGTTCGACTGCGCCT
MNX1_HD_gRNA1_Rev	HD-deletion	AAACAGGCGCAGTCGAACCTCTTGC
MNX1_HD_gRNA2_Fwd	HD-deletion	CACCGGCGGCGGGGGCACCGGCAA
MNX1_HD_gRNA2_Rev	HD-deletion	AAACTTGCCGGTGCCCCCGCCGCC
MNX1_HD_ssODN	HD-deletion	GCCCTCAGTGGACAAATTTACAGAAGCCTCTTGCCCTTTCTGTCCCCAGCCCAGGCGCAAAGTAACCTCTTGAAAAAGGCCAAAGAGCAGGCTGCGCAGGAGGCGGAGAAGCAGAAGGGCGGCGGAGGTGGAACAGGCAAAGGCGGCAGTGAGGAGAAGACGGAAGAGGAGCTGATGGGGCCTCCGGTTTCG
MNX1_EH1_gRNA_Fwd	EH1-deletion	CACCGCTGGAGTTCGTGACCGCCGC
MNX1_EH1_gRNA_Rev1	EH1-deletion	CACCGTCTGCGTGGAGGCGGCTCGC
MNX1_EH1_gRNA_Rev2	EH1-deletion	AAACGCGAGCCGCCTCCACGCAGAC
MNX1_EH1_ssODN	EH1-deletion	ACCCCAACGAGAAGCGCGATCACATGGTCCTGCTGGAGTTCGTAACTGCAGCCGGGATCACTCTCGGCATGGACGAGCTGTACAAGCGCGCTGCATCCACGCAGAGCGCGCCTCTGGCCTTGGTCACTTCCCTCGCGA
