## Supplementary material for "Homeobox transcription factor MNX1 is crucial for restraining the expression of pan-neuronal genes in motor neurons": Table S5

### Sheet: Table S4
Table S5 Primers used for genotyping
Name	Sequence
MNX1_HD_Geno_Fwd	CTACCCAAGCCTTTAGACCAAC
MNX1_HD_Geno_Rev	TCATCATCCTCGTCCTCATCAG
MNX1_EH1_geno_Fwd	CTATATCATGGCCGACAAGCAG
MNX1_EH1_geno_Rev	GATACTGTAGTCGCGAGGGAAG
